# DMRU: Generative Deep-Learning to unravel condition specific cytosine methylation in plants

**DOI:** 10.1101/2025.02.06.635186

**Authors:** Sagar Gupta, Anchit Kumar, Veerbhan Kesarwani, Umesh Bhati, Ravi Shankar

## Abstract

Methylation at cytosines in plants influence spatio-temporal gene expression by regulating chromatin structure and accessibility. Some algorithms have been developed to identify DNA methylation but none of them are capable to tell the condition specific DNA methylation, making them hardly of any use. Here, we report a first of its kind an explainable Deep Encoders-Decoders generative system, DMRU, which learns the relationship between transcritpome status and DNA methylation states at any given time. It was also found that GC similarity is more relevant to the specificity of DNA methylation patterns than homology, concurring with reports of direct involvement of GC content in providing regulatory switches for DNA accessibility. Leveraging on which DMRU could perform with same level of accuracy in cross-species universal manner. In a comprehensive testing and benchmarking study across a huge volume of experimental data covering 85 different conditions, and multiple plant species, it has consistently achieved >90% accuracy. With this all, DMRU brings a completely new chapter in methylated cytosine discovery, giving a strong alternative to costly bisulfite sequencing experiments. DMRU may prove critical turning point in plant regulatory research and its acceleration.
