## Supplementary Table S4 for "DMRU: Generative Deep-Learning to unravel condition specific cytosine methylation in plants"

### Sheet: Sheet1
S.No.	Software	Algorithm	Dependencies	Script	Bugs	Problem	URL
1	DeepPGD	Temporal Convolution, BiLSTM, and Attention Mechanism	No mention of any dependency	main.py	1) no requirement or README file to start, 2) tensorflow.python.framework.errors_impl.InvalidArgumentError: No OpKernel was registered to support Op 'CudnnRNNV2'	tensorflow error	https://github.com/FROZEN160/DeepPGD
2	iDNA-MS	Random forest (RF)	No mention of any dependency	NA	no requirement or README file to start	No reference to start	http://lin-group.cn/server/iDNA-MS/download.html
3	MuLan-Methyl	Transformers	Python3	NA	Error with python virtual environemnt built by Anaconda	Virtual environment error with conda	https://github.com/husonlab/mulan-methyl
4	MethNet	Elastic-net regression + cis-regulatory network modeling	Required dependency from cancer TCGA data	snakemake	Need extensive additional to start which are not possible for plant based datasets	Snakemake reproducibility error	https://github.com/TeoSakel/MethNet

### Sheet: Sheet2
S.No.	TF	GC%	Methlation%
1	HDG1	0.159529	0.0132536
2	ATHB13	0.164215	0.0124862
3	ATHB20	0.164542	0.0132972
4	ATHB21	0.165933	0.0124119
5	LMI1	0.166849	0.010846
6	ATHB53	0.16725	0.0126974
7	ATHB34	0.167447	0.0123359
8	PHV	0.167827	0.0144122
9	EPR1	0.171194	0.0116796
10	At4g01280	0.176353	0.0151101
11	AT3G10113	0.177703	0.0134905
12	At5g52660	0.18153	0.0160318
13	LHY1	0.181755	0.013606
14	At3g09600	0.181882	0.014557
15	DEL2	0.20042	0.0142219
16	LCL1	0.20768	0.0132522
17	AT5G60130	0.219536	0.0134114
18	At5g62940	0.219938	0.0166633
19	TRP2	0.259387	0.00948838
20	BBX31	0.261148	0.0175607
21	TRP1	0.270577	0.0105
22	At2g45680	0.272482	0.0117906
23	ATHB15	0.284529	0.0105
24	ATHB18	0.294169	0.0108944
25	OBP3	0.295144	0.0187807
26	RVE1	0.304366	0.0169499
27	ATHB33	0.306431	0.0141298
28	ATHB40	0.307846	0.0107514
29	ATHB5	0.309338	0.0104747
30	ATHB7	0.318765	0.0152736
31	AT1G69570	0.319987	0.0104036
32	GTL1	0.332477	0.013545
33	GT2	0.334393	0.0117073
34	AT2G40260	0.338114	0.0139046
35	CDF3	0.338841	0.0100848
36	OBP4	0.344725	0.0116023
37	DAG2	0.345785	0.0100368
38	COG1	0.346256	0.0230369
39	AT5G56840	0.346445	0.0262272
40	At3g45610	0.349444	0.0190271
41	At4g38000	0.352025	0.0185224
42	dof24	0.352407	0.0190971
43	dof43	0.353055	0.0226747
44	At1g64620	0.354755	0.0265123
45	AT3G52440	0.360406	0.0238844
46	SGR5	0.363898	0.0194553
47	dof42	0.368672	0.0192875
48	At5g66730	0.36972	0.0214976
49	VRN1	0.378359	0.0222149
50	ATHB6	0.396239	0.0247852
51	At5g47390	0.397934	0.0270059
52	EIN3	0.398616	0.0200753
53	GT1	0.399234	0.0228676
54	PDF2	0.40031	0.0243162
55	At5g05790	0.401548	0.0258759
56	AT1G76880	0.402185	0.0254328
57	AT1G47655	0.404888	0.028816
58	MS188	0.406386	0.0240338
59	Adof1	0.409825	0.0276231
60	AT3G12130	0.410137	0.0228664
61	AT1G20910	0.411321	0.0247164
62	At1g68670	0.411476	0.0241469
63	AT4G00250	0.411583	0.0247873
64	HSFB3	0.412561	0.0226123
65	At1g25550	0.413978	0.0111311
66	OBP1	0.414123	0.0230449
67	CRC	0.415096	0.0233245
68	AT5G63260	0.415444	0.0175717
69	At1g74840	0.4163	0.0219217
70	HSF21	0.416955	0.0188514
71	AT4G37180	0.417618	0.0232586
72	AT5G66940	0.418481	0.0148051
73	dof45	0.419367	0.0114674
74	AT1G49560	0.421782	0.0196538
75	MYB27	0.422467	0.00982186
76	VND3	0.425162	0.0180659
77	AT5G02460	0.425356	0.0203839
78	WRKY29	0.425514	0.0120816
79	MYB74	0.425524	0.0209502
80	ANL2	0.425841	0.03344
81	AT2G28810	0.42825	0.014495
82	At3g60580	0.429627	0.0194951
83	WRKY3	0.429987	0.023357
84	ANAC004	0.430089	0.0206747
85	HSF7	0.430211	0.0208186
86	AT5G47660	0.4311	0.0211504
87	NTM2	0.432707	0.0214475
88	GATA11	0.434893	0.0201085
89	NTL8	0.435963	0.0253789
90	ANAC005	0.436548	0.0230605
91	SND2	0.437449	0.02429
92	MYB121	0.437502	0.02403
93	MYB101	0.438691	0.0146207
94	HSFC1	0.439813	0.0257093
95	At5g04390	0.439872	0.0255677
96	HSF6	0.439945	0.0213754
97	WRKY14	0.440124	0.0250526
98	MYB116	0.440845	0.0196551
99	SRS7	0.441273	0.0170357
100	VND1	0.441325	0.0217514
101	ANAC038	0.441929	0.019781
102	WRKY65	0.44207	0.0231373
103	AT1G24250	0.442798	0.0264234
104	AtIDD11	0.443367	0.0254949
105	ANAC045	0.443732	0.0241454
106	SPL15	0.444284	0.0242245
107	AT3G09735	0.444425	0.0221553
108	GATA4	0.445601	0.0172871
109	ANAC075	0.445677	0.0245046
110	MYB56	0.445771	0.0200359
111	SPL9	0.445933	0.0196641
112	ANAC057	0.446046	0.0248945
113	NLP7	0.446334	0.0216715
114	MYB93	0.44645	0.0237485
115	ANAC079	0.446708	0.0200034
116	WRKY18	0.446929	0.0258986
117	STZ	0.447602	0.0236312
118	MYB3R1	0.447803	0.0127478
119	HSF3	0.448836	0.0113174
120	bHLH122	0.449192	0.0148696
121	MYB67	0.449249	0.0232226
122	WRKY31	0.449365	0.0179313
123	NAC2	0.449596	0.0145946
124	NAM	0.449893	0.0194417
125	MYB118	0.450224	0.0185236
126	At3g24120	0.450306	0.0161375
127	WRKY70	0.450342	0.0271458
128	ATAF1	0.450763	0.0184623
129	GRF9	0.45077	0.0273351
130	ANAC028	0.450854	0.0268813
131	IDD4	0.450932	0.0251389
132	ANAC020	0.451179	0.012724
133	AGL15	0.451234	0.024984
134	AT2G33550	0.451336	0.0214996
135	HSFA6B	0.45165	0.0251691
136	MYB77	0.451662	0.0139482
137	MYB73	0.451775	0.015905
138	MYB65	0.452526	0.0241894
139	At2g01060	0.45274	0.0202587
140	WRKY50	0.452781	0.0245774
141	ANAC016	0.452808	0.0271514
142	MYB98	0.452879	0.0113283
143	JKD	0.452886	0.0247197
144	WRKY55	0.453806	0.0243372
145	MYB70	0.454181	0.0157396
146	MYB119	0.45446	0.0144343
147	MYB81	0.455507	0.0200502
148	ANAC050	0.455666	0.0224261
149	ANAC013	0.456975	0.022011
150	WRKY21	0.457372	0.0244934
151	SPL1	0.45794	0.0195169
152	ANAC053	0.458161	0.0193408
153	TGA9	0.458315	0.0239987
154	MYB44	0.459263	0.0139123
155	ANAC103	0.459442	0.0190727
156	SPL13	0.460455	0.0182088
157	WRKY30	0.461032	0.0120015
158	WRKY20	0.462081	0.0236988
159	FRS9	0.462112	0.0231554
160	AT4G26030	0.462347	0.0248349
161	MYB3R5	0.462505	0.0141805
162	TGA6	0.46359	0.0229311
163	FUS3	0.464211	0.0221644
164	TGA1	0.464876	0.0224527
165	bHLH80	0.465148	0.0261325
166	ATY13	0.465773	0.0209227
167	bHLH28	0.466002	0.0203698
168	MYB3R4	0.466448	0.014298
169	VND6	0.467142	0.0272538
170	TGA3	0.467326	0.0221132
171	ANAC083	0.467499	0.0174769
172	SPL5	0.468911	0.0226931
173	AT3G42860	0.468938	0.0251563
174	MYB13	0.469676	0.0278829
175	SND3	0.473094	0.0247606
176	MYB61	0.473163	0.0286734
177	MYB55	0.473221	0.0211774
178	TGA10	0.473454	0.0179683
179	ANAC046	0.474499	0.023939
180	NGA4	0.474969	0.020389
181	AT1G19040	0.475305	0.0141611
182	NAP	0.475675	0.0155858
183	TGA4	0.476494	0.015627
184	TGA5	0.478068	0.016317
185	CUC3	0.478522	0.0193667
186	AIL7	0.478651	0.0133332
187	VND2	0.478759	0.0303289
188	ANAC087	0.479876	0.0271312
189	CUC2	0.47995	0.0294167
190	MYB83	0.481369	0.0233202
191	bZIP52	0.481761	0.0193634
192	WRKY7	0.482352	0.0268699
193	SPL14	0.483226	0.0138352
194	PLT3	0.483509	0.0112568
195	bZIP18	0.484005	0.0273788
196	ANAC092	0.484628	0.0273981
197	RKD2	0.485173	0.0259446
198	CDM1	0.485515	0.0257769
199	STOP1	0.485694	0.0129398
200	LBD19	0.485857	0.0254311
201	GATA1	0.487566	0.0161076
202	bZIP50	0.49563	0.021694
203	VIP1	0.495902	0.0265854
204	AT3G10030	0.497544	0.0259213
205	WRKY33	0.498072	0.0248146
206	WRKY24	0.498828	0.0202614
207	AT5G22990	0.499733	0.0153338
208	AT3G60490	0.50086	0.0151684
209	DREB19	0.502987	0.023461
210	ATHB23	0.503606	0.024307
211	DDF2	0.504185	0.0220316
212	ANAC017	0.504347	0.0214887
213	LBD18	0.504795	0.0242586
214	TGA2	0.505746	0.0266958
215	ATHB25	0.50644	0.0260015
216	ANAC034	0.506649	0.0338422
217	At3g04030	0.50669	0.0280943
218	HAT2	0.507416	0.0348325
219	At2g03500	0.507927	0.030767
220	At5g58900	0.508256	0.0262089
221	REM19	0.508325	0.024933
222	AT5G61620	0.508558	0.0344118
223	SOL1	0.508605	0.0362445
224	AT3G16280	0.508868	0.028765
225	bZIP44	0.508998	0.0273743
226	HY5	0.509219	0.0262939
227	At5g29000	0.509482	0.0299341
228	AT2G15740	0.509498	0.0281669
229	At3g11280	0.51003	0.0358594
230	At5g08520	0.510294	0.0304818
231	LBD23	0.510944	0.0272549
232	At2g44940	0.510962	0.0292083
233	AT2G20110	0.511068	0.042288
234	bHLH10	0.511444	0.0267614
235	MYB88	0.512312	0.0291475
236	At1g49010	0.513055	0.0298927
237	ATHB24	0.513064	0.0357945
238	At4g32800	0.51359	0.0283059
239	LBD2	0.514152	0.0302773
240	AT2G20400	0.51454	0.0365289
241	At3g12730	0.515059	0.0356345
242	At1g19000	0.515772	0.0305805
243	bZIP53	0.51651	0.0266041
244	TCP24	0.516783	0.049935
245	TCX2	0.517225	0.0453968
246	CAMTA5	0.517429	0.014632
247	BOS1	0.518533	0.0334111
248	IDD7	0.518622	0.0293111
249	AT5G45580	0.519587	0.0295618
250	WRKY45	0.52005	0.0290212
251	MYB58	0.52008	0.0455418
252	CEJ1	0.520699	0.0379396
253	AT3G25990	0.521012	0.0374306
254	CBF2	0.521534	0.0261032
255	IDD5	0.521597	0.0291577
256	WRKY28	0.521765	0.0262141
257	MGP	0.521783	0.0373076
258	WRKY71	0.522639	0.0274201
259	MYB57	0.525593	0.0268453
260	DEAR3	0.525799	0.0338778
261	CBF3	0.526375	0.0337446
262	AT1G12630	0.526433	0.0216455
263	NTM1	0.526529	0.0388198
264	WRKY22	0.527212	0.0293817
265	WRKY27	0.527856	0.0353442
266	GBF5	0.528293	0.026832
267	WRKY8	0.528685	0.0274413
268	bZIP68	0.528783	0.0300146
269	WRKY25	0.528963	0.0320281
270	DEAR5	0.529037	0.0317077
271	CBF4	0.529173	0.0302321
272	ANAC096	0.529395	0.0314674
273	SMB	0.529777	0.029912
274	GBF3	0.529808	0.030866
275	At5g08750	0.529869	0.0326939
276	NST1	0.529978	0.0296576
277	ANAC070	0.530018	0.0304895
278	AGL63	0.530135	0.0333943
279	WRKY15	0.530178	0.0279909
280	WRKY40	0.530629	0.0268807
281	MYB33	0.531425	0.0156818
282	VND4	0.531495	0.0321367
283	AREB3	0.532128	0.0258756
284	ANAC071	0.532175	0.0285632
285	CBF1	0.532831	0.0263238
286	ANAC062	0.532907	0.0363867
287	AT1G77200	0.532971	0.0176346
288	RAV1	0.533621	0.0227419
289	bZIP16	0.533829	0.031452
290	WRKY75	0.53402	0.0544772
291	At1g78700	0.534466	0.0282953
292	TBP3	0.534804	0.0315971
293	MYB63	0.53499	0.0367107
294	ANAC055	0.535509	0.0309416
295	MP	0.53554	0.0274573
296	DDF1	0.535926	0.0263302
297	ANAC042	0.536221	0.041398
298	Rap210	0.536243	0.0307418
299	MYB62	0.536311	0.0344429
300	At4g16750	0.53649	0.0281929
301	AT3G10580	0.536538	0.0313363
302	MYB49	0.536599	0.0350484
303	CUC1	0.537483	0.0296185
304	CAMTA1	0.537588	0.0351683
305	GATA19	0.539233	0.0301562
306	ANAC047	0.540294	0.0244073
307	ANAC058	0.540758	0.0234124
308	TCP3	0.540979	0.0598832
309	ANAC094	0.541109	0.0483476
310	BPC1	0.541271	0.0287928
311	SVP	0.542542	0.0442049
312	LBD13	0.542927	0.0366754
313	ERF38	0.543344	0.0327062
314	TINY	0.543407	0.0284618
315	AT1G72740	0.544828	0.0526363
316	AT1G01250	0.546094	0.0330009
317	At1g19210	0.546597	0.0409644
318	DEAR2	0.547071	0.0346973
319	WRKY6	0.54742	0.0355686
320	GATA20	0.54764	0.0317335
321	MYB99	0.54802	0.0391578
322	ERF13	0.548671	0.0362445
323	MYB107	0.552739	0.0342568
324	GT3a	0.557267	0.0379396
325	WIP5	0.557649	0.032274
326	GBF6	0.55765	0.0344118
327	bHLH31	0.559777	0.031206
328	RRTF1	0.5614	0.033312
329	MYB96	0.561964	0.0335703
330	At1g36060	0.562778	0.0307082
331	bZIP3	0.56776	0.033312
332	PUCHI	0.567808	0.04722
333	BAM8	0.569661	0.0300249
334	RAP212	0.569955	0.0319045
335	ABR1	0.570626	0.0327523
336	At3g14180	0.570908	0.0277669
337	bZIP28	0.57131	0.0322885
338	At4g36780	0.572338	0.0325613
339	ERF4	0.573294	0.043089
340	ABF2	0.577086	0.0500939
341	ABI5	0.577919	0.0338912
342	ERF8	0.579578	0.0345628
343	At4g18890	0.580647	0.0316857
344	bZIP48	0.580871	0.0307974
345	BZR1	0.585376	0.0267153
346	BIM2	0.587622	0.0263416
347	AtHB32	0.602423	0.0332873
348	BIM1	0.604152	0.0322647
349	E2FA	0.60543	0.0497602
350	AT5G05550	0.606887	0.0250871
351	ASL18	0.613022	0.0328182
352	At5g08330	0.614299	0.0673829
353	At1g72010	0.61437	0.069109
354	ERF15	0.621084	0.0324568
355	AtGRF6	0.627412	0.0329771
356	At4g31060	0.627513	0.0436078
357	RAP211	0.628777	0.0317077
358	ERF7	0.629645	0.0302321
359	At1g22810	0.62996	0.0338778
360	AT1G71450	0.635543	0.0337446
361	ARF2	0.635827	0.0295618
362	TCP7	0.636173	0.0807467
363	ERF115	0.637859	0.0289605
364	AT1G44830	0.641119	0.0261128
365	RAP21	0.643111	0.0355725
366	At2g33710	0.646357	0.0289914
367	ERF11	0.648562	0.0270789
368	RAP26	0.649082	0.0276921
369	ESE3	0.649433	0.0301354
370	ERF10	0.650919	0.0242898
371	At1g69690	0.651648	0.0330077
372	At5g65130	0.660991	0.0498899
373	LEP	0.661306	0.0319798
374	FAR1	0.669545	0.0354158
375	LOB	0.674654	0.0339097
376	CRF10	0.679448	0.0325114
377	AT4G18450	0.687386	0.0492374
378	At5g18450	0.6916	0.0309788
379	AT5G23930	0.702477	0.0284959
380	TCP20	0.704239	0.0660589
381	ERF105	0.711863	0.0285322
382	AT1G28160	0.714632	0.0320592
383	CRF4	0.725363	0.0263031
384	ERF3	0.726562	0.0765607
385	ERF2	0.740835	0.0656256
386	ESE1	0.750797	0.0441505
387	ERF5	0.762981	0.0313281

### Sheet: Sheet3
S.No.	run_accession	secondary_study_accession	sample_accession	secondary_sample_accession	experiment_accession	study_accession	tax_id	scientific_name	instrument_platform	instrument_model	library_name	library_layout	library_strategy	library_source	read_count	base_count	Genome size in total of number of bases	Coverage	experiment_alias	sample_alias
1	SRR24040034	SRP430424	SAMN33947162	SRS17201674	SRX19842510	PRJNA949445	4577	Zea mays	ILLUMINA	Illumina HiSeq 4000	Sample_9	PAIRED	Bisulfite-Seq	GENOMIC	135465580	27093116000	2200000000	12.3151	Sample_9	Sample_9
2	SRR24040036	SRP430424	SAMN33947160	SRS17201672	SRX19842508	PRJNA949445	4577	Zea mays	ILLUMINA	Illumina HiSeq 4000	Sample_7	PAIRED	Bisulfite-Seq	GENOMIC	145005923	29001184600	2200000000	13.1824	Sample_7	Sample_7
3	SRR24040035	SRP430424	SAMN33947161	SRS17201673	SRX19842509	PRJNA949445	4577	Zea mays	ILLUMINA	Illumina HiSeq 4000	Sample_8	PAIRED	Bisulfite-Seq	GENOMIC	159710609	31942121800	2200000000	14.5191	Sample_8	Sample_8
4	SRR24040033	SRP430424	SAMN33947163	SRS17201675	SRX19842511	PRJNA949445	4577	Zea mays	ILLUMINA	Illumina HiSeq 4000	Sample_10	PAIRED	Bisulfite-Seq	GENOMIC	162249750	32449950000	2200000000	14.75	Sample_10	Sample_10
5	SRR24040059	SRP430424	SAMN33947165	SRS17201667	SRX19842485	PRJNA949445	4577	Zea mays	ILLUMINA	Illumina HiSeq 4000	Sample_12	PAIRED	Bisulfite-Seq	GENOMIC	149297850	29859570000	2200000000	13.5725	Sample_12	Sample_12
6	SRR24040060	SRP430424	SAMN33947164	SRS17201666	SRX19842484	PRJNA949445	4577	Zea mays	ILLUMINA	Illumina HiSeq 4000	Sample_11	PAIRED	Bisulfite-Seq	GENOMIC	157359799	31471959800	2200000000	14.3054	Sample_11	Sample_11
7	SRR24040046	SRP430424	SAMN33947165	SRS17201667	SRX19842498	PRJNA949445	4577	Zea mays	ILLUMINA	Illumina HiSeq 4000	Sample_12_2	PAIRED	RNA-Seq	TRANSCRIPTOMIC	81896261	24568878300	2200000000	11.1677	Sample_12_2	Sample_12
8	SRR24040047	SRP430424	SAMN33947164	SRS17201666	SRX19842497	PRJNA949445	4577	Zea mays	ILLUMINA	Illumina HiSeq 4000	Sample_11_2	PAIRED	RNA-Seq	TRANSCRIPTOMIC	109244953	32773485900	2200000000	14.897	Sample_11_2	Sample_11
9	SRR24040049	SRP430424	SAMN33947162	SRS17201674	SRX19842495	PRJNA949445	4577	Zea mays	ILLUMINA	Illumina HiSeq 4000	Sample_9_2	PAIRED	RNA-Seq	TRANSCRIPTOMIC	92815075	27844522500	2200000000	12.6566	Sample_9_2	Sample_9
10	SRR24040048	SRP430424	SAMN33947163	SRS17201675	SRX19842496	PRJNA949445	4577	Zea mays	ILLUMINA	Illumina HiSeq 4000	Sample_10_2	PAIRED	RNA-Seq	TRANSCRIPTOMIC	90541387	27162416100	2200000000	12.3466	Sample_10_2	Sample_10
11	SRR24040051	SRP430424	SAMN33947161	SRS17201673	SRX19842493	PRJNA949445	4577	Zea mays	ILLUMINA	Illumina HiSeq 4000	Sample_8_2	PAIRED	RNA-Seq	TRANSCRIPTOMIC	96172038	28851611400	2200000000	13.1144	Sample_8_2	Sample_8
12	SRR24040052	SRP430424	SAMN33947160	SRS17201672	SRX19842492	PRJNA949445	4577	Zea mays	ILLUMINA	Illumina HiSeq 4000	Sample_7_2	PAIRED	RNA-Seq	TRANSCRIPTOMIC	113237325	33971197500	2200000000	15.4415	Sample_7_2	Sample_7

### Sheet: Sheet4
analysis_type	category_name	count	total_genes	enrichment_ratio	p_value	fdr	log10_fdr	significance
GO	Response to biotic stimulus	47	398	11.809	1.2e-15	1.2e-13	12.9208	***
GO	DNA methylation	28	398	7.03518	3.4e-12	1.2e-10	9.92082	**
GO	RNA binding	31	398	7.78894	3.4e-12	1.2e-10	9.92082	**
GO	RNA-dependent DNA methylation	23	398	5.77889	1.8e-11	5.1e-10	9.29243	**
GO	Chromatin organization	42	398	10.5528	2.7e-10	6.4e-08	7.19382	**
KEGG	Plant hormone signal transduction	38	398	9.54774	2.1e-09	4.7e-07	6.3279	**
GO	Histone H3-K9 methylation	18	398	4.52261	8.2e-09	1.9e-06	5.72125	**
KEGG	Plant-pathogen interaction	33	398	8.29146	1.4e-08	3.2e-06	5.49485	**
GO	Response to salt stress	35	398	8.79397	4.3e-08	8.5e-06	5.07058	**
KEGG	MAPK signaling pathway	27	398	6.78392	5.3e-08	1e-05	5	*
GO	Response to chemical	25	398	6.28141	5.6e-08	1.1e-05	4.95861	*
GO	Response to water deprivation	32	398	8.0402	1.2e-07	2.1e-05	4.67778	*
KEGG	Ubiquitin mediated proteolysis	24	398	6.03015	2.3e-07	4.1e-05	4.38722	*
GO	Response to oxidative stress	29	398	7.28643	3.1e-07	5e-05	4.30103	*
KEGG	RNA transport	22	398	5.52764	8.7e-07	0.00014	3.85387	*
KEGG	Protein processing in ER	19	398	4.77387	4.5e-06	0.00078	3.10791	*
